# Sulfide toxicity as key control on anaerobic oxidation of methane in eutrophic coastal sediments

**DOI:** 10.1101/2022.02.10.479873

**Authors:** Paula Dalcin Martins, João P. R. C. de Monlevad, Wytze K. Lenstra, Anna J. Wallenius, Maider J. Echeveste Medrano, Martijn Hermans, Caroline P. Slomp, Cornelia U. Welte, Mike S. M. Jetten, Niels A.G.M. van Helmond

## Abstract

Coastal zones account for significant global marine methane emissions to the atmosphere. In coastal ecosystems, the tight balance between microbial methane production and oxidation in sediments prevents most methane from escaping to the water column. Anthropogenic activities, causing eutrophication and bottom water deoxygenation, could disrupt this balance in the microbial methane cycle and lead to increased methane release from coastal sediments. Here, we combined microbiological and biogeochemical analyses of sediments from three sites along a bottom water redox gradient (oxic-hypoxic-euxinic) in the eutrophic Stockholm Archipelago to investigate the impact of anthropogenically-induced redox shifts on microbial methane cycling. At both the hypoxic and euxinic site, sediments displayed a stronger depletion of terminal electron acceptors at depth and a shoaling of the sulfate-methane transition zone in comparison to the oxic site. Porewater methane and sulfide concentrations and potential methane production rates were also higher at the hypoxic and euxinic site. Analyses of metagenome-assembled genomes and 16S rRNA gene profiling indicated that methanogens became more abundant at the hypoxic and euxinic site, while anaerobic methane-oxidizing archaea (ANME), present in low coverage at the oxic site, increased at the hypoxic site but virtually disappeared at the euxinic site. A 98% complete genome of an ANME-2b *Ca*. Methanomarinus archaeon had genes encoding a complete reverse methanogenesis pathway, several multiheme cytochromes, and a sulfite reductase predicted to detoxify sulfite. Based on these results, we infer that sulfide exposure at the euxinic site led to toxicity in ANME, which, despite the abundance of substrates at this site, could no longer thrive. These mechanistic insights imply that the development of euxinia, driven by eutrophication, could disrupt the coastal methane biofilter, leading to increased benthic methane release and potential increased methane emissions from coastal zones to the atmosphere.
