## Supplemental Table 2 for "Sulfide toxicity as key control on anaerobic oxidation of methane in eutrophic coastal sediments"

### Sheet: Sheet1
Locus	gene_position	start_position	end_position	strandedness	rank	gene	kegg_id	kegg_hit	pfam_hits	#heme
MAG_011_ANME-2_contig_887927_16	16	9802	11571	1	C	atpA	K02117	V/A-type H+/Na+-transporting ATPase subunit A [EC:7.1.2.2 7.2.2.1]	ATP synthase alpha/beta family, nucleotide-binding domain [PF00006.25]; ATPsynthase alpha/beta subunit N-term extension [PF16886.5]; ATP synthase alpha/beta family, beta-barrel domain [PF02874.23]	0
MAG_011_ANME-2_contig_887927_17	17	11573	12949	1	C	atpB	K02118	V/A-type H+/Na+-transporting ATPase subunit B	ATP synthase alpha/beta family, nucleotide-binding domain [PF00006.25]; ATP synthase alpha/beta family, beta-barrel domain [PF02874.23]	0
MAG_011_ANME-2_contig_887927_14	14	8469	9506	1	C	atpC	K02119	V/A-type H+/Na+-transporting ATPase subunit C	ATP synthase (C/AC39) subunit [PF01992.16]	0
MAG_011_ANME-2_contig_887927_18	18	12973	13590	1	C	atpD	K02120	V/A-type H+/Na+-transporting ATPase subunit D	ATP synthase subunit D [PF01813.17]	0
MAG_011_ANME-2_contig_887927_13	13	7910	8461	1	C	atpE	K02121	V/A-type H+/Na+-transporting ATPase subunit E	ATP synthase (E/31 kDa) subunit [PF01991.18]	0
MAG_011_ANME-2_contig_887927_15	15	9509	9808	1	C	atpF	K02122	V/A-type H+/Na+-transporting ATPase subunit F	ATP synthase (F/14-kDa) subunit [PF01990.17]	0
MAG_011_ANME-2_contig_887927_10	10	5342	5668	1	C	atpGH	K02107	V/A-type H+/Na+-transporting ATPase subunit G/H	Vacuolar (H+)-ATPase G subunit [PF16999.5]	0
MAG_011_ANME-2_contig_887927_11	11	5661	7619	1	C	atpI	K02123	V/A-type H+/Na+-transporting ATPase subunit I	V-type ATPase 116kDa subunit family [PF01496.19]	0
MAG_011_ANME-2_contig_887927_12	12	7620	7880	1	C	atpK	K02124	V/A-type H+/Na+-transporting ATPase subunit K	ATP synthase subunit C [PF00137.21]	0
MAG_011_ANME-2_contig_4576409_8	8	3527	5869	-1	C	cdhA	K00192	anaerobic carbon-monoxide dehydrogenase, CODH/ACS complex subunit alpha [EC:1.2.7.4]	Prismane/CO dehydrogenase family [PF03063.20]; 4Fe-4S dicluster domain [PF13534.6]; 4Fe-4S dicluster domain [PF13237.6]; 4Fe-4S dicluster domain [PF13187.6]; 4Fe-4S dicluster domain [PF13183.6]	0
MAG_011_ANME-2_contig_9031635_8	8	8092	10479	-1	C	cdhA	K00192	anaerobic carbon-monoxide dehydrogenase, CODH/ACS complex subunit alpha [EC:1.2.7.4]	Prismane/CO dehydrogenase family [PF03063.20]; 4Fe-4S dicluster domain [PF13534.6]; 4Fe-4S dicluster domain [PF13237.6]; 4Fe-4S dicluster domain [PF13183.6]; 4Fe-4S dicluster domain [PF13187.6]; 4Fe-4S dicluster domain [PF14697.6]; 4Fe-4S dicluster domain [PF13247.6]; 4Fe-4S dicluster domain [PF12838.7]	0
MAG_011_ANME-2_contig_4576409_5	5	2601	3179	-1	C	cdhB	K00195	anaerobic carbon-monoxide dehydrogenase, CODH/ACS complex subunit epsilon	CO dehydrogenase beta subunit/acetyl-CoA synthase epsilon subunit [PF02552.16]	0
MAG_011_ANME-2_contig_9031635_7	7	7562	8092	-1	C	cdhB	K00195	anaerobic carbon-monoxide dehydrogenase, CODH/ACS complex subunit epsilon	CO dehydrogenase beta subunit/acetyl-CoA synthase epsilon subunit [PF02552.16]	0
MAG_011_ANME-2_contig_9031635_6	6	6083	7492	-1	C	cdhC	K00193	acetyl-CoA decarbonylase/synthase, CODH/ACS complex subunit beta [EC:2.3.1.169]	CO dehydrogenase/acetyl-CoA synthase complex beta subunit [PF03598.15]	0
MAG_011_ANME-2_contig_598366_1	1	171	1181	1	D	cdhD			CO dehydrogenase/acetyl-CoA synthase delta subunit [PF03599.16]	0
MAG_011_ANME-2_contig_9031635_4	4	3957	5261	-1	C	cdhD/acsD	K00194	acetyl-CoA decarbonylase/synthase, CODH/ACS complex subunit delta [EC:2.1.1.245]	CO dehydrogenase/acetyl-CoA synthase delta subunit [PF03599.16]	0
MAG_011_ANME-2_contig_9031635_3	3	2542	3954	-1	C	cdhE/acsC	K00197	acetyl-CoA decarbonylase/synthase, CODH/ACS complex subunit gamma [EC:2.1.1.245]	CO dehydrogenase/acetyl-CoA synthase delta subunit [PF03599.16]; Putative Fe-S cluster [PF04060.13]	0
MAG_011_ANME-2_contig_6906077_7	7	5555	6103	1	C	cooF	K00196	anaerobic carbon-monoxide dehydrogenase iron sulfur subunit	4Fe-4S dicluster domain [PF13247.6]; 4Fe-4S dicluster domain [PF13187.6]; 4Fe-4S dicluster domain [PF13237.6]; 4Fe-4S dicluster domain [PF12838.7]; 4Fe-4S dicluster domain [PF14697.6]	1
MAG_011_ANME-2_contig_4197257_4	4	2004	3290	-1	D	cytochrome			Cytochrome c3 [PF14537.6]; Cytochrome c7 and related cytochrome c [PF14522.6]	11
MAG_011_ANME-2_contig_743186_21	21	21861	22799	1	D	cytochrome			Cytochrome c3 [PF14537.6]	11
MAG_011_ANME-2_contig_2461494_7	7	4684	6117	-1	D	cytochrome			Cytochrome c7 and related cytochrome c [PF14522.6]	8
MAG_011_ANME-2_contig_1373994_7	7	5766	6614	-1	D	cytochrome			Cytochrome c3 [PF14537.6]	12
MAG_011_ANME-2_contig_2310971_15	15	11004	11249	-1	C	ehbD	K14113	energy-converting hydrogenase B subunit D	Domain of unknown function (DUF4040) [PF13244.6]	0
MAG_011_ANME-2_contig_2323521_1	1	826	1194	1	D	Fd			4Fe-4S dicluster domain [PF14697.6]; 4Fe-4S dicluster domain [PF13187.6]; 4Fe-4S dicluster domain [PF12838.7]; 4Fe-4S dicluster domain [PF13247.6]; 4Fe-4S dicluster domain [PF13237.6]; 4Fe-4S binding domain [PF12837.7]	0
MAG_011_ANME-2_contig_3526712_2	2	309	554	1	D	Fd			4Fe-4S dicluster domain [PF14697.6]; 4Fe-4S dicluster domain [PF13187.6]; 4Fe-4S dicluster domain [PF12838.7]; 4Fe-4S dicluster domain [PF13237.6]; 4Fe-4S double cluster binding domain [PF13484.6]; 4Fe-4S dicluster domain [PF13183.6]; 4Fe-4S dicluster domain [PF13534.6]	0
MAG_011_ANME-2_contig_4697930_1	1	187	387	-1	D	Fd			4Fe-4S dicluster domain [PF14697.6]; 4Fe-4S dicluster domain [PF13187.6]; 4Fe-4S dicluster domain [PF12838.7]; 4Fe-4S dicluster domain [PF13237.6]; 4Fe-4S dicluster domain [PF13247.6]	0
MAG_011_ANME-2_contig_5183167_2	2	181	1239	-1	C	Fd	K07138	uncharacterized protein	Domain of unknown function (DUF362) [PF04015.12]; 4Fe-4S dicluster domain [PF13187.6]; 4Fe-4S dicluster domain [PF14697.6]; 4Fe-4S dicluster domain [PF12838.7]; 4Fe-4S dicluster domain [PF13237.6]	0
MAG_011_ANME-2_contig_5688287_20	20	14596	15924	-1	C	Fd	K00205	4Fe-4S ferredoxin	4Fe-4S dicluster domain [PF13187.6]; 4Fe-4S dicluster domain [PF12838.7]; 4Fe-4S dicluster domain [PF14697.6]; 4Fe-4S dicluster domain [PF13237.6]; 4Fe-4S dicluster domain [PF13247.6]; 4Fe-4S dicluster domain [PF13183.6]; 4Fe-4S double cluster binding domain [PF13484.6]; 4Fe-4S binding domain [PF00037.27]	0
MAG_011_ANME-2_contig_743186_15	15	17486	17656	-1	D	Fd			4Fe-4S dicluster domain [PF14697.6]; 4Fe-4S dicluster domain [PF13187.6]; 4Fe-4S dicluster domain [PF12838.7]; 4Fe-4S dicluster domain [PF13237.6]; 4Fe-4S dicluster domain [PF13247.6]; 4Fe-4S single cluster domain of Ferredoxin I [PF13370.6]; 4Fe-4S dicluster domain [PF13534.6]; 4Fe-4S single cluster domain [PF13459.6]; 4Fe-4S dicluster domain [PF13183.6]; 4Fe-4S dicluster domain [PF13746.6]; 4Fe…	0
MAG_011_ANME-2_contig_743186_16	16	17710	17886	-1	D	Fd			4Fe-4S dicluster domain [PF14697.6]; 4Fe-4S dicluster domain [PF13187.6]; 4Fe-4S dicluster domain [PF13237.6]; 4Fe-4S dicluster domain [PF12838.7]; 4Fe-4S dicluster domain [PF13247.6]; 4Fe-4S dicluster domain [PF13534.6]; 4Fe-4S double cluster binding domain [PF13484.6]; 4Fe-4S single cluster domain of Ferredoxin I [PF13370.6]; 4Fe-4S dicluster domain [PF13183.6]; 4Fe-4S dicluster domain [PF13746…	0
MAG_011_ANME-2_contig_7751857_18	18	16967	17179	1	D	Fd			4Fe-4S dicluster domain [PF14697.6]; 4Fe-4S dicluster domain [PF13187.6]; 4Fe-4S dicluster domain [PF13237.6]; 4Fe-4S dicluster domain [PF12838.7]; 4Fe-4S single cluster domain of Ferredoxin I [PF13370.6]; 4Fe-4S single cluster domain [PF13459.6]; Divergent 4Fe-4S mono-cluster [PF06902.11]; 4Fe-4S dicluster domain [PF13247.6]; 4Fe-4S dicluster domain [PF13183.6]	0
MAG_011_ANME-2_contig_8083460_10	10	8580	9218	-1	C	Fd	K09729	uncharacterized protein	Protein of unknown function DUF116 [PF01976.17]	0
MAG_011_ANME-2_contig_1845487_8	8	7107	8810	-1	C	fmdA	K00200	formylmethanofuran dehydrogenase subunit A [EC:1.2.7.12]		0
MAG_011_ANME-2_contig_1845487_9	9	8807	10108	-1	C	fmdB	K00201	formylmethanofuran dehydrogenase subunit B [EC:1.2.7.12]	Molybdopterin oxidoreductase [PF00384.22]	0
MAG_011_ANME-2_contig_1845487_7	7	6331	7092	-1	C	fmdC	K00202	formylmethanofuran dehydrogenase subunit C [EC:1.2.7.12]	GXGXG motif [PF01493.19]	0
MAG_011_ANME-2_contig_1845487_10	10	10122	10499	-1	C	fmdD	K00203	formylmethanofuran dehydrogenase subunit D [EC:1.2.7.12]	Molydopterin dinucleotide binding domain [PF01568.21]	0
MAG_011_ANME-2_contig_4024727_6	6	5543	6070	-1	C	fmdE	K11261	formylmethanofuran dehydrogenase subunit E [EC:1.2.7.12]	FmdE, Molybdenum formylmethanofuran dehydrogenase operon [PF02663.14]	0
MAG_011_ANME-2_contig_3045383_4	4	2162	2581	-1	C	fpoA	K00330	NADH-quinone oxidoreductase subunit A [EC:7.1.1.2]	NADH-ubiquinone/plastoquinone oxidoreductase, chain 3 [PF00507.19]	0
MAG_011_ANME-2_contig_3045383_3	3	1632	2174	-1	C	fpoB	K22159	F420H2 dehydrogenase subunit B [EC:1.5.98.3]	NADH ubiquinone oxidoreductase, 20 Kd subunit [PF01058.22]	0
MAG_011_ANME-2_contig_3045383_2	2	1146	1628	-1	D	fpoC			Respiratory-chain NADH dehydrogenase, 30 Kd subunit [PF00329.19]	0
MAG_011_ANME-2_contig_3045383_1	1	5	1135	-1	D	fpoD			Respiratory-chain NADH dehydrogenase, 49 Kd subunit [PF00346.19]	0
MAG_011_ANME-2_contig_8753261_9	9	6635	7531	-1	D	fpoH			NADH dehydrogenase [PF00146.21]	0
MAG_011_ANME-2_contig_8753261_8	8	6226	6621	-1	D	fpoI			4Fe-4S dicluster domain [PF12838.7]; 4Fe-4S dicluster domain [PF14697.6]; 4Fe-4S dicluster domain [PF13187.6]; 4Fe-4S dicluster domain [PF13237.6]; 4Fe-4S double cluster binding domain [PF13484.6]; 4Fe-4S dicluster domain [PF13247.6]; 4Fe-4S dicluster domain [PF13183.6]; 4Fe-4S dicluster domain [PF13534.6]	0
MAG_011_ANME-2_contig_8753261_7	7	5972	6229	-1	D	fpoJ1			NADH-ubiquinone/plastoquinone oxidoreductase chain 6 [PF00499.20]	0
MAG_011_ANME-2_contig_8753261_6	6	5676	5969	-1	E	fpoJ2				0
MAG_011_ANME-2_contig_8753261_5	5	5374	5676	-1	C	fpoK	K00340,K22166	NADH-quinone oxidoreductase subunit K [EC:7.1.1.2]; F420H2 dehydrogenase subunit K [EC:1.5.98.3]	NADH-ubiquinone/plastoquinone oxidoreductase chain 4L [PF00420.24]	0
MAG_011_ANME-2_contig_8753261_4	4	3334	5370	-1	C	fpoL	K00341,K22167	NADH-quinone oxidoreductase subunit L [EC:7.1.1.2]; F420H2 dehydrogenase subunit L [EC:1.5.98.3]	Proton-conducting membrane transporter [PF00361.20]; NADH dehydrogenase subunit 5 C-terminus [PF06455.11]; NADH-Ubiquinone oxidoreductase (complex I), chain 5 N-terminus [PF00662.20]	0
MAG_011_ANME-2_contig_8753261_2	2	380	1858	-1	C	fpoM	K00343,K22169	NADH-quinone oxidoreductase subunit N [EC:7.1.1.2]; F420H2 dehydrogenase subunit N [EC:1.5.98.3]	Proton-conducting membrane transporter [PF00361.20]	0
MAG_011_ANME-2_contig_8753261_3	3	1860	3332	-1	C	fpoN	K00342,K22168	NADH-quinone oxidoreductase subunit M [EC:7.1.1.2]; F420H2 dehydrogenase subunit M [EC:1.5.98.3]	Proton-conducting membrane transporter [PF00361.20]; NADH-ubiquinone oxidoreductase chain 4, amino terminus [PF01059.17]	0
MAG_011_ANME-2_contig_8753261_1	1	13	366	-1	C	fpoO	K22170	F420H2 dehydrogenase subunit O [EC:1.5.98.3]	F420H2 dehydrogenase subunit FpoO [PF10621.9]	0
MAG_011_ANME-2_contig_1591581_6	6	3325	4479	-1	C	frhB-1/fdhB	K00125	formate dehydrogenase (coenzyme F420) beta subunit [EC:1.17.98.3 1.8.98.6]	Coenzyme F420 hydrogenase/dehydrogenase, beta subunit C terminus [PF04432.13]; Coenzyme F420 hydrogenase/dehydrogenase, beta subunit N-term [PF04422.13]; 4Fe-4S dicluster domain [PF13183.6]; 4Fe-4S dicluster domain [PF13534.6]; 4Fe-4S dicluster domain [PF13237.6]; 4Fe-4S dicluster domain [PF13187.6]	0
MAG_011_ANME-2_contig_1354466_3	3	3381	4538	1	C	frhB-2	K00441	coenzyme F420 hydrogenase subunit beta [EC:1.12.98.1]	Coenzyme F420 hydrogenase/dehydrogenase, beta subunit C terminus [PF04432.13]; Coenzyme F420 hydrogenase/dehydrogenase, beta subunit N-term [PF04422.13]; 4Fe-4S dicluster domain [PF13187.6]; 4Fe-4S dicluster domain [PF14697.6]	0
MAG_011_ANME-2_contig_1219230_4	4	2683	3981	-1	C	frhB-3/fqoF	K00441	coenzyme F420 hydrogenase subunit beta [EC:1.12.98.1]	Coenzyme F420 hydrogenase/dehydrogenase, beta subunit C terminus [PF04432.13]; Coenzyme F420 hydrogenase/dehydrogenase, beta subunit N-term [PF04422.13]; 4Fe-4S dicluster domain [PF14697.6]; 4Fe-4S dicluster domain [PF13187.6]; 4Fe-4S dicluster domain [PF13237.6]; 4Fe-4S dicluster domain [PF12838.7]; 4Fe-4S dicluster domain [PF13183.6]	0
MAG_011_ANME-2_contig_3414602_1	1	55	1974	-1	C	frhB-4/fsrN2C	K00441,K00441,K21816	coenzyme F420 hydrogenase subunit beta [EC:1.12.98.1]; coenzyme F420 hydrogenase subunit beta [EC:1.12.98.1]; sulfite reductase (coenzyme F420) [EC:1.8.98.3]	Coenzyme F420 hydrogenase/dehydrogenase, beta subunit C terminus [PF04432.13]; Nitrite and sulphite reductase 4Fe-4S domain [PF01077.22]; Coenzyme F420 hydrogenase/dehydrogenase, beta subunit N-term [PF04422.13]; 4Fe-4S dicluster domain [PF14697.6]; 4Fe-4S dicluster domain [PF13187.6]; 4Fe-4S dicluster domain [PF12838.7]; 4Fe-4S dicluster domain [PF13237.6]; 4Fe-4S dicluster domain [PF13247.6]; N…	0
MAG_011_ANME-2_contig_1442223_4	4	3261	4400	-1	C	frhB-5-fqoF	K00441,K22162	coenzyme F420 hydrogenase subunit beta [EC:1.12.98.1]; F420H2 dehydrogenase subunit F [EC:1.5.7.2 1.5.98.3]	Coenzyme F420 hydrogenase/dehydrogenase, beta subunit C terminus [PF04432.13]; Coenzyme F420 hydrogenase/dehydrogenase, beta subunit N-term [PF04422.13]	0
MAG_011_ANME-2_contig_9192243_6	6	4201	5097	1	C	ftr-1	K00672	formylmethanofuran--tetrahydromethanopterin N-formyltransferase [EC:2.3.1.101]	Formylmethanofuran-tetrahydromethanopterin formyltransferase [PF01913.18]; FTR, proximal lobe [PF02741.15]	0
MAG_011_ANME-2_contig_670330_8	8	7043	7900	-1	C	ftr-2	K00672	formylmethanofuran--tetrahydromethanopterin N-formyltransferase [EC:2.3.1.101]	FTR, proximal lobe [PF02741.15]; Formylmethanofuran-tetrahydromethanopterin formyltransferase [PF01913.18]	0
MAG_011_ANME-2_contig_1536034_6	6	3784	4689	-1	C	ftr-3	K00672	formylmethanofuran--tetrahydromethanopterin N-formyltransferase [EC:2.3.1.101]	FTR, proximal lobe [PF02741.15]; Formylmethanofuran-tetrahydromethanopterin formyltransferase [PF01913.18]	0
MAG_011_ANME-2_contig_3217459_19	19	15945	17195	1	C	fwdB	K00201	formylmethanofuran dehydrogenase subunit B [EC:1.2.7.12]	Molybdopterin oxidoreductase [PF00384.22]	0
MAG_011_ANME-2_contig_2034555_2	2	3033	3980	1	C	fwdC	K00202,K00202	formylmethanofuran dehydrogenase subunit C [EC:1.2.7.12]; formylmethanofuran dehydrogenase subunit C [EC:1.2.7.12]	GXGXG motif [PF01493.19]	0
MAG_011_ANME-2_contig_2323521_2	2	1201	2193	1	D	fwdC			GXGXG motif [PF01493.19]	0
MAG_011_ANME-2_contig_3217459_20	20	17195	17602	1	E	fwdD				0
MAG_011_ANME-2_contig_3217459_18	18	15537	15926	1	C	fwdG	K11260	4Fe-4S ferredoxin	4Fe-4S dicluster domain [PF13237.6]; 4Fe-4S dicluster domain [PF13183.6]; 4Fe-4S dicluster domain [PF14697.6]; 4Fe-4S dicluster domain [PF13187.6]	0
MAG_011_ANME-2_contig_4231723_1	1	2	1402	1	D	hdrA			4Fe-4S dicluster domain [PF13187.6]; 4Fe-4S dicluster domain [PF14697.6]; 4Fe-4S dicluster domain [PF13237.6]; 4Fe-4S dicluster domain [PF12838.7]; Methyl-viologen-reducing hydrogenase, delta subunit [PF02662.16]; 4Fe-4S double cluster binding domain [PF13484.6]; 4Fe-4S dicluster domain [PF13247.6]; Pyridine nucleotide-disulphide oxidoreductase [PF07992.14]; 4Fe-4S dicluster domain [PF13534.6]; 4…	0
MAG_011_ANME-2_contig_1591581_10	10	7319	10348	-1	C	hdrA	K03388,K03388,K03388	heterodisulfide reductase subunit A2 [EC:1.8.7.3 1.8.98.4 1.8.98.5 1.8.98.6]; heterodisulfide reductase subunit A2 [EC:1.8.7.3 1.8.98.4 1.8.98.5 1.8.98.6]; heterodisulfide reductase subunit A2 [EC:1.8.7.3 1.8.98.4 1.8.98.5 1.8.98.6]	Pyridine nucleotide-disulphide oxidoreductase [PF07992.14]; 4Fe-4S dicluster domain [PF14697.6]; 4Fe-4S dicluster domain [PF13237.6]; 4Fe-4S dicluster domain [PF12838.7]; 4Fe-4S dicluster domain [PF13187.6]; 4Fe-4S dicluster domain [PF13247.6]	0
MAG_011_ANME-2_contig_1591581_8	8	4912	6894	-1	C	hdrA	K03388	heterodisulfide reductase subunit A2 [EC:1.8.7.3 1.8.98.4 1.8.98.5 1.8.98.6]	4Fe-4S dicluster domain [PF14697.6]; 4Fe-4S dicluster domain [PF13187.6]; 4Fe-4S dicluster domain [PF13534.6]; 4Fe-4S dicluster domain [PF12838.7]; 4Fe-4S dicluster domain [PF13237.6]; 4Fe-4S dicluster domain [PF13247.6]	0
MAG_011_ANME-2_contig_4231723_2	2	1599	2930	1	C	hdrB	K03389,K03389	heterodisulfide reductase subunit B2 [EC:1.8.7.3 1.8.98.4 1.8.98.5 1.8.98.6]; heterodisulfide reductase subunit B2 [EC:1.8.7.3 1.8.98.4 1.8.98.5 1.8.98.6]	4Fe-4S dicluster domain [PF13534.6]; 4Fe-4S dicluster domain [PF13183.6]; Cysteine-rich domain [PF02754.16]; 4Fe-4S dicluster domain [PF13237.6]	0
MAG_011_ANME-2_contig_1591581_11	11	10341	11246	-1	C	hdrB	K03389	heterodisulfide reductase subunit B2 [EC:1.8.7.3 1.8.98.4 1.8.98.5 1.8.98.6]	Cysteine-rich domain [PF02754.16]	1
MAG_011_ANME-2_contig_5100686_4	4	2266	3150	1	C	hdrB	K03389	heterodisulfide reductase subunit B2 [EC:1.8.7.3 1.8.98.4 1.8.98.5 1.8.98.6]	Cysteine-rich domain [PF02754.16]	1
MAG_011_ANME-2_contig_1591581_13	13	11781	12833	-1	D	hdrC			4Fe-4S dicluster domain [PF13534.6]; 4Fe-4S dicluster domain [PF13183.6]; Cysteine-rich domain [PF02754.16]; 4Fe-4S dicluster domain [PF13237.6]; 4Fe-4S dicluster domain [PF13187.6]; 4Fe-4S dicluster domain [PF12838.7]	0
MAG_011_ANME-2_contig_1591581_12	12	11243	11779	-1	C	hdrC	K03390	heterodisulfide reductase subunit C2 [EC:1.8.7.3 1.8.98.4 1.8.98.5 1.8.98.6]	4Fe-4S dicluster domain [PF13534.6]; 4Fe-4S dicluster domain [PF13183.6]; 4Fe-4S dicluster domain [PF13237.6]	0
MAG_011_ANME-2_contig_5100686_3	3	1760	2269	1	C	hdrC	K03390	heterodisulfide reductase subunit C2 [EC:1.8.7.3 1.8.98.4 1.8.98.5 1.8.98.6]	4Fe-4S dicluster domain [PF13183.6]; 4Fe-4S dicluster domain [PF13534.6]; 4Fe-4S dicluster domain [PF13237.6]; 4Fe-4S dicluster domain [PF13187.6]	0
MAG_011_ANME-2_contig_2301707_22	22	17202	18581	1	C	hdrD	K08264	heterodisulfide reductase subunit D [EC:1.8.98.1]	Cysteine-rich domain [PF02754.16]; 4Fe-4S dicluster domain [PF13183.6]; 4Fe-4S dicluster domain [PF13534.6]	0
MAG_011_ANME-2_contig_2301707_21	21	16454	17200	1	C	hdrE	K08265	heterodisulfide reductase subunit E [EC:1.8.98.1]	Nitrate reductase gamma subunit [PF02665.14]	0
MAG_011_ANME-2_contig_696698_2	2	693	1643	-1	C	mch	K01499	methenyltetrahydromethanopterin cyclohydrolase [EC:3.5.4.27]	Cyclohydrolase (MCH) [PF02289.16]	0
MAG_011_ANME-2_contig_1289789_16	16	14157	15878	1	C	mcrA	K00399	methyl-coenzyme M reductase alpha subunit [EC:2.8.4.1]	Methyl-coenzyme M reductase alpha subunit, N-terminal domain [PF02745.15]; Methyl-coenzyme M reductase alpha subunit, C-terminal domain [PF02249.17]	0
MAG_011_ANME-2_contig_1289789_12	12	10910	12214	1	C	mcrB	K00401	methyl-coenzyme M reductase beta subunit [EC:2.8.4.1]	Methyl-coenzyme M reductase beta subunit, C-terminal domain [PF02241.18]; Methyl-coenzyme M reductase beta subunit, N-terminal domain [PF02783.15]	0
MAG_011_ANME-2_contig_1289789_14	14	12763	13380	1	C	mcrC	K03421	methyl-coenzyme M reductase subunit C	Methyl-coenzyme M reductase operon protein C [PF04609.12]	0
MAG_011_ANME-2_contig_1289789_13	13	12232	12759	1	C	mcrD	K03422	methyl-coenzyme M reductase subunit D	Methyl-coenzyme M reductase operon protein D [PF02505.14]	0
MAG_011_ANME-2_contig_1289789_15	15	13396	14142	1	C	mcrG	K00402	methyl-coenzyme M reductase gamma subunit [EC:2.8.4.1]	Methyl-coenzyme M reductase gamma subunit [PF02240.16]	0
MAG_011_ANME-2_contig_1442223_5	5	4401	5384	-1	C	mer	K00320	5,10-methylenetetrahydromethanopterin reductase [EC:1.5.98.2]	Luciferase-like monooxygenase [PF00296.20]	0
MAG_011_ANME-2_contig_2310971_13	13	10262	10735	-1	C	mnhB	K05566	multicomponent Na+:H+ antiporter subunit B	Domain related to MnhB subunit of Na+/H+ antiporter [PF04039.13]	0
MAG_011_ANME-2_contig_2310971_14	14	10732	11007	-1	C	mnhB	K05566	multicomponent Na+:H+ antiporter subunit B		0
MAG_011_ANME-2_contig_2310971_12	12	9813	10265	-1	C	mnhC	K05567	multicomponent Na+:H+ antiporter subunit C	NADH-ubiquinone/plastoquinone oxidoreductase chain 4L [PF00420.24]	0
MAG_011_ANME-2_contig_2310971_8	8	4624	6531	-1	C	mnhD	K05568	multicomponent Na+:H+ antiporter subunit D	Proton-conducting membrane transporter [PF00361.20]	0
MAG_011_ANME-2_contig_2310971_10	10	6801	8252	-1	C	mnhD	K05568	multicomponent Na+:H+ antiporter subunit D	Proton-conducting membrane transporter [PF00361.20]	0
MAG_011_ANME-2_contig_2310971_11	11	8305	9816	-1	C	mnhD	K05568	multicomponent Na+:H+ antiporter subunit D	Proton-conducting membrane transporter [PF00361.20]	0
MAG_011_ANME-2_contig_2310971_18	18	11941	12423	-1	C	mnhE	K05569	multicomponent Na+:H+ antiporter subunit E	Na+/H+ ion antiporter subunit [PF01899.16]	0
MAG_011_ANME-2_contig_2310971_16	16	11246	11659	-1	C	mnhG	K05571	multicomponent Na+:H+ antiporter subunit G	Na+/H+ antiporter subunit [PF03334.14]	0
MAG_011_ANME-2_contig_2633559_3	3	1813	2643	-1	C	mtd	K00319	methylenetetrahydromethanopterin dehydrogenase [EC:1.5.98.1]	methylene-5,6,7,8-tetrahydromethanopterin dehydrogenase [PF01993.18]	0
MAG_011_ANME-2_contig_3217459_14	14	13088	13813	1	C	mtrA	K00577	tetrahydromethanopterin S-methyltransferase subunit A [EC:2.1.1.86]	Tetrahydromethanopterin S-methyltransferase, subunit A [PF04208.14]	0
MAG_011_ANME-2_contig_372686_4	4	3936	4529	1	C	mtrA	K00577	tetrahydromethanopterin S-methyltransferase subunit A [EC:2.1.1.86]	Tetrahydromethanopterin S-methyltransferase, subunit A [PF04208.14]	0
MAG_011_ANME-2_contig_3217459_13	13	12776	13087	1	C	mtrB	K00578	tetrahydromethanopterin S-methyltransferase subunit B [EC:2.1.1.86]	Tetrahydromethanopterin S-methyltransferase subunit B [PF05440.12]	0
MAG_011_ANME-2_contig_3217459_12	12	11943	12779	1	C	mtrC	K00579	tetrahydromethanopterin S-methyltransferase subunit C [EC:2.1.1.86]	Tetrahydromethanopterin S-methyltransferase, subunit C [PF04211.13]	0
MAG_011_ANME-2_contig_3217459_11	11	11194	11943	1	C	mtrD	K00580	tetrahydromethanopterin S-methyltransferase subunit D [EC:2.1.1.86]	Tetrahydromethanopterin S-methyltransferase, subunit D [PF04207.12]	0
MAG_011_ANME-2_contig_3217459_10	10	10304	11197	1	C	mtrE	K00581	tetrahydromethanopterin S-methyltransferase subunit E [EC:2.1.1.86]	Tetrahydromethanopterin S-methyltransferase, subunit E [PF04206.12]	0
MAG_011_ANME-2_contig_3217459_15	15	13815	14051	1	C	mtrF	K00582	tetrahydromethanopterin S-methyltransferase subunit F [EC:2.1.1.86]	Tetrahydromethanopterin S-methyltransferase, F subunit (MtrF) [PF09472.10]	0
MAG_011_ANME-2_contig_3217459_16	16	14053	14346	1	C	mtrG	K00583	tetrahydromethanopterin S-methyltransferase subunit G [EC:2.1.1.86]	Tetrahydromethanopterin S-methyltransferase, subunit G [PF04210.13]	0
MAG_011_ANME-2_contig_3217459_17	17	14358	15296	1	C	mtrH	K00584	tetrahydromethanopterin S-methyltransferase subunit H [EC:2.1.1.86]	Tetrahydromethanopterin S-methyltransferase MtrH subunit [PF02007.18]	0
MAG_011_ANME-2_contig_372686_5	5	4555	5487	1	C	mtrH	K00584	tetrahydromethanopterin S-methyltransferase subunit H [EC:2.1.1.86]	Tetrahydromethanopterin S-methyltransferase MtrH subunit [PF02007.18]	0
MAG_011_ANME-2_contig_372686_3	3	2865	3677	1	D	mtrX			Phosphate acetyl/butaryl transferase [PF01515.19]	0
MAG_011_ANME-2_contig_1591581_7	7	4481	4909	-1	C	mvhD	K14127	F420-non-reducing hydrogenase iron-sulfur subunit [EC:1.12.99.- 1.8.98.5 1.8.98.6]	Methyl-viologen-reducing hydrogenase, delta subunit [PF02662.16]	0
MAG_011_ANME-2_contig_1591581_9	9	6896	7318	-1	C	mvhD	K14127	F420-non-reducing hydrogenase iron-sulfur subunit [EC:1.12.99.- 1.8.98.5 1.8.98.6]	Methyl-viologen-reducing hydrogenase, delta subunit [PF02662.16]	0
MAG_011_ANME-2_contig_3669200_1	1	44	1498	1	E	omcZ				8
MAG_011_ANME-2_contig_4209414_1	1	1	1233	-1	E	omcZ				7
MAG_011_ANME-2_contig_2461494_2	2	743	1327	-1	C	rnfA	K03617	Na+-translocating ferredoxin:NAD+ oxidoreductase subunit A	Rnf-Nqr subunit, membrane protein [PF02508.14]	0
MAG_011_ANME-2_contig_2461494_1	1	3	746	-1	C	rnfB	K03616	Na+-translocating ferredoxin:NAD+ oxidoreductase subunit B [EC:7.2.1.2]	4Fe-4S dicluster domain [PF13187.6]; 4Fe-4S dicluster domain [PF14697.6]; Putative Fe-S cluster [PF04060.13]; 4Fe-4S dicluster domain [PF13247.6]; 4Fe-4S dicluster domain [PF13237.6]; 4Fe-4S dicluster domain [PF12838.7]; 4Fe-4S double cluster binding domain [PF13484.6]	0
MAG_011_ANME-2_contig_2461494_6	6	3362	4687	-1	C	rnfC	K03615	Na+-translocating ferredoxin:NAD+ oxidoreductase subunit C [EC:7.2.1.2]	RnfC Barrel sandwich hybrid domain [PF13375.6]; 4Fe-4S dicluster domain [PF13237.6]; 4Fe-4S dicluster domain [PF13183.6]; 4Fe-4S dicluster domain [PF13187.6]; 4Fe-4S dicluster domain [PF13534.6]; 4Fe-4S dicluster domain [PF12838.7]; 4Fe-4S double cluster binding domain [PF13484.6]	0
MAG_011_ANME-2_contig_2461494_5	5	2505	3365	-1	D	rnfD			NQR2, RnfD, RnfE family [PF03116.15]	0
MAG_011_ANME-2_contig_2461494_3	3	1328	1951	-1	C	rnfE	K03613	Na+-translocating ferredoxin:NAD+ oxidoreductase subunit E	Rnf-Nqr subunit, membrane protein [PF02508.14]	0
MAG_011_ANME-2_contig_2461494_4	4	1969	2508	-1	C	rnfG	K03612	Na+-translocating ferredoxin:NAD+ oxidoreductase subunit G	FMN-binding domain [PF04205.14]	0
MAG_011_ANME-2_contig_6282361_13	13	9872	11512	1	C	sdhA	K00239	succinate dehydrogenase / fumarate reductase, flavoprotein subunit [EC:1.3.5.1 1.3.5.4]	FAD binding domain [PF00890.24]; Fumarate reductase flavoprotein C-term [PF02910.20]	0
MAG_011_ANME-2_contig_6282361_14	14	11513	13150	1	C	sdhB-tfrB	K00240,K18210	succinate dehydrogenase / fumarate reductase, iron-sulfur subunit [EC:1.3.5.1 1.3.5.4]; fumarate reductase (CoM/CoB) subunit B [EC:1.3.4.1]	2Fe-2S iron-sulfur cluster binding domain [PF13085.6]; Cysteine-rich domain [PF02754.16]	0
MAG_011_ANME-2_contig_3232945_1	1	3	4907	-1	D	S-LP			Immune inhibitor A peptidase M6 [PF05547.11]; S-layer protein [PF07752.11]	21
MAG_011_ANME-2_contig_2116950_6	6	3325	4365	-1	C	tfrB	K18210	fumarate reductase (CoM/CoB) subunit B [EC:1.3.4.1]	Cysteine-rich domain [PF02754.16]; 4Fe-4S dicluster domain [PF13183.6]; 4Fe-4S dicluster domain [PF13187.6]; 4Fe-4S dicluster domain [PF13534.6]; 4Fe-4S dicluster domain [PF12838.7]; 4Fe-4S dicluster domain [PF13237.6]	1
MAG_011_ANME-2_contig_743186_20	20	20890	21726	1	C	vhoC	K14069	methanophenazine hydrogenase, cytochrome b subunit [EC:1.12.98.3]		0
